# Expanding the Huntington’s disease research toolbox; validated subdomain protein constructs for biochemical and structural investigation of huntingtin

**DOI:** 10.1101/2022.11.21.516512

**Authors:** Matthew G. Alteen, Justin C. Deme, Claudia P. Alvarez, Peter Loppnau, Ashley Hutchinson, Alma Seitova, Renu Chandrasekaran, Eduardo Silva Ramos, Christopher Secker, Mona Alqazzaz, Erich E. Wanker, Susan M. Lea, Cheryl H Arrowsmith, Rachel J. Harding

**Author notes:** Corresponding Authors, To whom correspondence should be addressed: Rachel J. Harding, Cheryl H. Arrowsmith. Author has updated affiliation: SCIEX, 71 Four Valley Dr, Vaughan, Ontario, L4K 4V8, Canada (Claudia P. Alvarez).

## Abstract

Huntington’s disease is characterised by CAG expansion in the huntingtin gene above a critical threshold of ^~^35 repeats, resulting in polyglutamine expansion of the huntingtin protein (HTT). The biological role of wildtype HTT and the associated mechanisms of disease pathology caused by expanded HTT remain incompletely understood, in part, due to challenges characterising interactions between HTT and putative binding partners. Here we describe a biochemical toolkit of rationally designed, high-quality recombinant HTT subdomains; one spanning the N-terminal HEAT and bridge domains (NTD) and the second spanning the C-terminal HEAT domain (CTD). Using biophysical methods and cryo-electron microscopy, we show these smaller subdomains are natively folded and can associate to reconstitute a functional full-length HTT structure capable of forming a near native-like complex with 40 kDa HTT-associated protein (HAP40). We report biotin-tagged variants of these subdomains, as well as full-length HTT, that permit immobilisation of each protein for quantitative biophysical assays without impacting protein quality. We demonstrate the CTD alone can form a stable complex when co-expressed with HAP40, which can be structurally resolved. The CTD-HAP40 complex binds the NTD, with a dissociation constant of approximately 10 nM as measured by bio-layer interferometry. We validate the interaction between the CTD and HAP40 using a luciferase two-hybrid assay and use subdomain constructs to demonstrate their respective stabilization of HAP40 in cells. These open-source biochemical tools will enable the wider HD community to study fundamental HTT biology, discover new macromolecular or small-molecule binding partners and map interaction sites across this very large protein.
