## Appendix 1 for "Expanding the Huntington’s disease research toolbox; validated subdomain protein constructs for biochemical and structural investigation of huntingtin"

### Sheet: Sheet1
Addgene ID	Construct name	First AA	Last AA	Vector	Expressed protein sequence	DNA sequence of insert
183983	HTT_T97-M2069_Cflag	97	2069	pBacMam2-DiEx-LIC	MTKKDRVNHCLTICENIVAQSVRNSPEFQKLLGIAMELFLLCSDDAESDVRMVADECLNKVIKALMDSNLPRLQLELYKEIKKNGAPRSLRAALWRFAELAHLVRPQKCRPYLVNLLPCLTRTSKRPEESVQETLAAAVPKIMASFGNFANDNEIKVLLKAFIANLKSSSPTIRRTAAGSAVSICQHSRRTQYFYSWLLNVLLGLLVPVEDEHSTLLILGVLLTLRYLVPLLQQQVKDTSLKGSFGVTRKEMEVSPSAEQLVQVYELTLHHTQHQDHNVVTGALELLQQLFRTPPPELLQTLTAVGGIGQLTAAKEESGGRSRSGSIVELIAGGGSSCSPVLSRKQKGKVLLGEEEALEDDSESRSDVSSSALTASVKDEISGELAASSGVSTPGSAGH…	ATGACCAAGAAAGACCGTGTGAATCATTGTCTGACAATATGTGAAAACATAGTGGCACAGTCTGTCAGAAATTCTCCAGAATTTCAGAAACTTCTGGGCATCGCTATGGAACTTTTTCTGCTGTGCAGTGATGACGCAGAGTCAGATGTCAGGATGGTGGCTGACGAATGCCTCAACAAAGTTATCAAAGCTTTGATGGATTCTAATCTTCCAAGGTTACAGCTCGAGCTCTATAAGGAAATTAAAAAGAATGGTGCCCCTCGGAGTTTGCGTGCTGCCCTGTGGAGGTTTGCTGAGCTGGCTCACCTGGTTCGGCCTCAGAAATGCAGGCCTTACCTGGTGAACCTTCTGCCGTGCCTGACTCGAACAAGCAAGAGACCCGAAGAATCAGTCCAGGAG…
194762	HTT_T97-M2069_CbioCflag	97	2069	pBacMam2-DiEx-LIC	MTKKDRVNHCLTICENIVAQSVRNSPEFQKLLGIAMELFLLCSDDAESDVRMVADECLNKVIKALMDSNLPRLQLELYKEIKKNGAPRSLRAALWRFAELAHLVRPQKCRPYLVNLLPCLTRTSKRPEESVQETLAAAVPKIMASFGNFANDNEIKVLLKAFIANLKSSSPTIRRTAAGSAVSICQHSRRTQYFYSWLLNVLLGLLVPVEDEHSTLLILGVLLTLRYLVPLLQQQVKDTSLKGSFGVTRKEMEVSPSAEQLVQVYELTLHHTQHQDHNVVTGALELLQQLFRTPPPELLQTLTAVGGIGQLTAAKEESGGRSRSGSIVELIAGGGSSCSPVLSRKQKGKVLLGEEEALEDDSESRSDVSSSALTASVKDEISGELAASSGVSTPGSAGH…	ATGACCAAGAAAGACCGTGTGAATCATTGTCTGACAATATGTGAAAACATAGTGGCACAGTCTGTCAGAAATTCTCCAGAATTTCAGAAACTTCTGGGCATCGCTATGGAACTTTTTCTGCTGTGCAGTGATGACGCAGAGTCAGATGTCAGGATGGTGGCTGACGAATGCCTCAACAAAGTTATCAAAGCTTTGATGGATTCTAATCTTCCAAGGTTACAGCTCGAGCTCTATAAGGAAATTAAAAAGAATGGTGCCCCTCGGAGTTTGCGTGCTGCCCTGTGGAGGTTTGCTGAGCTGGCTCACCTGGTTCGGCCTCAGAAATGCAGGCCTTACCTGGTGAACCTTCTGCCGTGCCTGACTCGAACAAGCAAGAGACCCGAAGAATCAGTCCAGGAG…
194763	HTT_T97-M2069_NbioCflag	97	2069	pBacMam2-DiEx-LIC	MGLNDIFEAQKIEWHEGGSGGSGGSGGSTKKDRVNHCLTICENIVAQSVRNSPEFQKLLGIAMELFLLCSDDAESDVRMVADECLNKVIKALMDSNLPRLQLELYKEIKKNGAPRSLRAALWRFAELAHLVRPQKCRPYLVNLLPCLTRTSKRPEESVQETLAAAVPKIMASFGNFANDNEIKVLLKAFIANLKSSSPTIRRTAAGSAVSICQHSRRTQYFYSWLLNVLLGLLVPVEDEHSTLLILGVLLTLRYLVPLLQQQVKDTSLKGSFGVTRKEMEVSPSAEQLVQVYELTLHHTQHQDHNVVTGALELLQQLFRTPPPELLQTLTAVGGIGQLTAAKEESGGRSRSGSIVELIAGGGSSCSPVLSRKQKGKVLLGEEEALEDDSESRSDVSSSA…	ATGGGACTCAATGACATTTTCGAAGCCCAGAAGATAGAGTGGCATGAGGGTGGATCTGGCGGCTCAGGGGGTAGCGGGGGCTCCACCAAGAAAGACCGTGTGAATCATTGTCTGACAATATGTGAAAACATAGTGGCACAGTCTGTCAGAAATTCTCCAGAATTTCAGAAACTTCTGGGCATCGCTATGGAACTTTTTCTGCTGTGCAGTGATGACGCAGAGTCAGATGTCAGGATGGTGGCTGACGAATGCCTCAACAAAGTTATCAAAGCTTTGATGGATTCTAATCTTCCAAGGTTACAGCTCGAGCTCTATAAGGAAATTAAAAAGAATGGTGCCCCTCGGAGTTTGCGTGCTGCCCTGTGGAGGTTTGCTGAGCTGGCTCACCTGGTTCGGCCT…
183984	HTT_V2095-V3138_Cflag	2095	3138	pBacMam2-DiEx-LIC	MVSPDKDWYVHLVKSQCWTRSDSALLEGAELVNRIPAEDMNAFMMNSEFNLSLLAPCLSLGMSEISGGQKSALFEAAREVTLARVSGTVQQLPAVHHVFQPELPAEPAAYWSKLNDLFGDAALYQSLPTLARALAQYLVVVSKLPSHLHLPPEKEKDIVKFVVATLEALSWHLIHEQIPLSLDLQAGLDCCCLALQLPGLWSVVSSTEFVTHACSLIHCVHFILEAVAVQPGEQLLSPERRTNTPKAISEEEEEVDPNTQNPKYITAACEMVAEMVESLQSVLALGHKRNSGVPAFLTPLLRNIIISLARLPLVNSYTRVPPLVWKLGWSPKPGGDFGTAFPEIPVEFLQEKEVFKEFIYRINTLGWTSRTQFEETWATLLGVLVTQPLVMEQEESPPE…	ATGGTGAGTCCGGACAAAGACTGGTACGTTCATCTTGTCAAATCCCAGTGTTGGACCAGGTCAGATTCTGCACTGCTGGAAGGTGCAGAGCTGGTGAATCGGATTCCTGCTGAAGATATGAATGCCTTCATGATGAACTCGGAGTTCAACCTAAGCCTGCTAGCTCCATGCTTAAGCCTAGGGATGAGTGAAATTTCTGGTGGCCAGAAGAGTGCCCTTTTTGAAGCAGCCCGTGAGGTGACTCTGGCCCGTGTGAGCGGCACCGTGCAGCAGCTCCCTGCTGTCCATCATGTCTTCCAGCCCGAGCTGCCTGCAGAACCGGCGGCCTACTGGAGCAAGTTGAATGATCTGTTTGGGGATGCTGCACTGTATCAGTCCCTGCCCACTCTGGCCCGGGCC…
194764	HTT_V2095-V3138_CbioCflag	2095	3138	pBacMam2-DiEx-LIC	MVSPDKDWYVHLVKSQCWTRSDSALLEGAELVNRIPAEDMNAFMMNSEFNLSLLAPCLSLGMSEISGGQKSALFEAAREVTLARVSGTVQQLPAVHHVFQPELPAEPAAYWSKLNDLFGDAALYQSLPTLARALAQYLVVVSKLPSHLHLPPEKEKDIVKFVVATLEALSWHLIHEQIPLSLDLQAGLDCCCLALQLPGLWSVVSSTEFVTHACSLIHCVHFILEAVAVQPGEQLLSPERRTNTPKAISEEEEEVDPNTQNPKYITAACEMVAEMVESLQSVLALGHKRNSGVPAFLTPLLRNIIISLARLPLVNSYTRVPPLVWKLGWSPKPGGDFGTAFPEIPVEFLQEKEVFKEFIYRINTLGWTSRTQFEETWATLLGVLVTQPLVMEQEESPPE…	ATGGTGAGTCCGGACAAAGACTGGTACGTTCATCTTGTCAAATCCCAGTGTTGGACCAGGTCAGATTCTGCACTGCTGGAAGGTGCAGAGCTGGTGAATCGGATTCCTGCTGAAGATATGAATGCCTTCATGATGAACTCGGAGTTCAACCTAAGCCTGCTAGCTCCATGCTTAAGCCTAGGGATGAGTGAAATTTCTGGTGGCCAGAAGAGTGCCCTTTTTGAAGCAGCCCGTGAGGTGACTCTGGCCCGTGTGAGCGGCACCGTGCAGCAGCTCCCTGCTGTCCATCATGTCTTCCAGCCCGAGCTGCCTGCAGAACCGGCGGCCTACTGGAGCAAGTTGAATGATCTGTTTGGGGATGCTGCACTGTATCAGTCCCTGCCCACTCTGGCCCGGGCC…
194765	HTT_V2095-V3138_NbioCflag	2095	3138	pBacMam2-DiEx-LIC	MGLNDIFEAQKIEWHEGGSGGSGGSGGSVSPDKDWYVHLVKSQCWTRSDSALLEGAELVNRIPAEDMNAFMMNSEFNLSLLAPCLSLGMSEISGGQKSALFEAAREVTLARVSGTVQQLPAVHHVFQPELPAEPAAYWSKLNDLFGDAALYQSLPTLARALAQYLVVVSKLPSHLHLPPEKEKDIVKFVVATLEALSWHLIHEQIPLSLDLQAGLDCCCLALQLPGLWSVVSSTEFVTHACSLIHCVHFILEAVAVQPGEQLLSPERRTNTPKAISEEEEEVDPNTQNPKYITAACEMVAEMVESLQSVLALGHKRNSGVPAFLTPLLRNIIISLARLPLVNSYTRVPPLVWKLGWSPKPGGDFGTAFPEIPVEFLQEKEVFKEFIYRINTLGWTSRTQ…	ATGGGACTCAATGACATTTTCGAAGCCCAGAAGATAGAGTGGCATGAGGGTGGATCTGGCGGCTCAGGGGGTAGCGGGGGCTCCGTGAGTCCGGACAAAGACTGGTACGTTCATCTTGTCAAATCCCAGTGTTGGACCAGGTCAGATTCTGCACTGCTGGAAGGTGCAGAGCTGGTGAATCGGATTCCTGCTGAAGATATGAATGCCTTCATGATGAACTCGGAGTTCAACCTAAGCCTGCTAGCTCCATGCTTAAGCCTAGGGATGAGTGAAATTTCTGGTGGCCAGAAGAGTGCCCTTTTTGAAGCAGCCCGTGAGGTGACTCTGGCCCGTGTGAGCGGCACCGTGCAGCAGCTCCCTGCTGTCCATCATGTCTTCCAGCCCGAGCTGCCTGCAGAA…
194766	HTT_FL_CbioCflag	1	3144	pBacMam2-DiEx-LIC	MATLEKLMKAFESLKSFQQQQQQQQQQQQQQQQQQQQQQQPPPPPPPPPPPQLPQPPPQAQPLLPQPQPPPPPPPPPPGPAVAEEPLHRPKKELSATKKDRVNHCLTICENIVAQSVRNSPEFQKLLGIAMELFLLCSDDAESDVRMVADECLNKVIKALMDSNLPRLQLELYKEIKKNGAPRSLRAALWRFAELAHLVRPQKCRPYLVNLLPCLTRTSKRPEESVQETLAAAVPKIMASFGNFANDNEIKVLLKAFIANLKSSSPTIRRTAAGSAVSICQHSRRTQYFYSWLLNVLLGLLVPVEDEHSTLLILGVLLTLRYLVPLLQQQVKDTSLKGSFGVTRKEMEVSPSAEQLVQVYELTLHHTQHQDHNVVTGALELLQQLFRTPPPELLQTLTA…	ATGGCGACCCTGGAAAAGCTGATGAAGGCCTTCGAGTCCCTCAAGTCCTTCCAACAGCAGCAACAGCAACAACAGCAGCAACAGCAACAACAGCAGCAACAGCAACAACAGCAGCAACAGCCGCCACCGCCGCCGCCGCCGCCGCCGCCTCCTCAGCTTCCTCAGCCGCCGCCGCAGGCACAGCCGCTGCTGCCTCAGCCGCAGCCGCCCCCGCCGCCGCCCCCGCCGCCACCCGGCCCGGCTGTGGCTGAGGAGCCGCTGCACCGACCAAAGAAAGAACTTTCAGCTACCAAGAAAGACCGTGTGAATCATTGTCTGACAATATGTGAAAACATAGTGGCACAGTCTGTCAGAAATTCTCCAGAATTTCAGAAACTTCTGGGCATCGCTATGGAACTT…																				atttacaatcactcgacggatccttaagaaggagatatactATGGCGACCCTGGAAAAGCTGATGAAGGCCTTCGAGTCCCTCAAGTCCTTCCAACAGCAGCAACAGCAACAACAGCAGCAACAGCAACAACAGCAGCAACAGCAACAACAGCAGCAACAGCCGCCACCGCCGCCGCCGCCGCCGCCGCCTCCTCAGCTTCCTCAGCCGCCGCCGCAGGCACAGCCGCTGCTGCCTCAGCCGCAGCCGCCCCCGCCGCCGCCCCCGCCGCCACCCGGCCCGGCTGTGGCTGAGGAGCCGCTGCACCGACCAAAGAAAGAACTTTCAGCTACCAAGAAAGACCGTGTGAATCATTGTCTGACAATATGTGAAAACATAGTGGCACAGTCTGTCAGAAATT…	9654
194767	HTT_FL_NbioCflag	1	3144	pBacMam2-DiEx-LIC	MGLNDIFEAQKIEWHEGGSGGSATLEKLMKAFESLKSFQQQQQQQQQQQQQQQQQQQQQQQPPPPPPPPPPPQLPQPPPQAQPLLPQPQPPPPPPPPPPGPAVAEEPLHRPKKELSATKKDRVNHCLTICENIVAQSVRNSPEFQKLLGIAMELFLLCSDDAESDVRMVADECLNKVIKALMDSNLPRLQLELYKEIKKNGAPRSLRAALWRFAELAHLVRPQKCRPYLVNLLPCLTRTSKRPEESVQETLAAAVPKIMASFGNFANDNEIKVLLKAFIANLKSSSPTIRRTAAGSAVSICQHSRRTQYFYSWLLNVLLGLLVPVEDEHSTLLILGVLLTLRYLVPLLQQQVKDTSLKGSFGVTRKEMEVSPSAEQLVQVYELTLHHTQHQDHNVVTGA…	ATGGGCCTGAACGACATTTTTGAAGCACAGAAGATCGAGTGGCACGAGGGGGGTAGCGGTGGATCTGCGACCCTGGAAAAGCTGATGAAGGCCTTCGAGTCCCTCAAGTCCTTCCAACAGCAGCAACAGCAACAACAGCAGCAACAGCAACAACAGCAGCAACAGCAACAACAGCAGCAACAGCCGCCACCGCCGCCGCCGCCGCCGCCGCCTCCTCAGCTTCCTCAGCCGCCGCCGCAGGCACAGCCGCTGCTGCCTCAGCCGCAGCCGCCCCCGCCGCCGCCCCCGCCGCCACCCGGCCCGGCTGTGGCTGAGGAGCCGCTGCACCGACCAAAGAAAGAACTTTCAGCTACCAAGAAAGACCGTGTGAATCATTGTCTGACAATATGTGAAAACATA…
194442	pcDNA3.1 2xPA-mCitrine-HTT81-1643	81	1643	pcDNA3.1	MVDNKFNKEQQNAFYEILHLPNLNEEQRNAFIQSLKDDPSQSANLLAEAKKLNDAQAPKVDNKFNKEQQNAFYEILHLPNLNEEQRNAFIQSLKDDPSQSANLLAEAKKLNGAQAPKVDANSEFGSGSVSKGEELFTGVVPILVELDGDVNGHKFSVSGEGEGDATYGKLTLKFICTTGKLPVPWPTLVTTFGYGLMCFARYPDHMKQHDFFKSAMPEGYVQERTIFFKDDGNYKTRAEVKFEGDTLVNRIELKGIDFKEDGNILGHKLEYNYNSHNVYIMADKQKNGIKVNFKIRHNIEDGSVQLADHYQQNTPIGDGPVLLPDNHYLSYQSKLSKDPNEKRDHMVLLEFVTAAGKLTSLYKKVGMEPLHRPKKELSATKKDRVNHCLTICENIVAQS…	ATGGTGGACAACAAATTCAACAAAGAACAACAAAACGCGTTCTATGAGATCTTACATTTACCTAACTTAAACGAAGAACAACGAAACGCCTTCATCCAAAGTTTAAAAGATGACCCAAGCCAAAGCGCTAACCTTTTAGCAGAAGCTAAAAAGCTAAATGATGCTCAGGCGCCGAAAGTAGACAACAAATTCAACAAAGAACAACAAAACGCGTTCTATGAGATCTTACATTTACCTAACTTAAACGAAGAACAACGAAACGCCTTCATCCAAAGTTTAAAAGATGACCCAAGCCAAAGCGCTAACCTTTTAGCAGAAGCTAAAAAGCTAAATGGTGCTCAGGCGCCGAAAGTAGACGCGAACTCGGAATTCGGCTCGGGCTCGGTATCGAAAGGTGAA…
194443	pcDNA3.1 NL-HTT81-1643	81	1643	pcDNA3.1	MEQKLISEEDLVFTLEDFVGDWRQTAGYNLDQVLEQGGVSSLFQNLGVSVTPIQRIVLSGENGLKIDIHVIIPYEGLSGDQMGQIEKIFKVVYPVDDHHFKVILHYGTLVIDGVTPNMIDYFGRPYEGIAVFDGKKITVTGTLWNGNKIIDERLINPDGSLLFRVTINGVTGWRLCERILAKLTSLYKKVGMEPLHRPKKELSATKKDRVNHCLTICENIVAQSVRNSPEFQKLLGIAMELFLLCSDDAESDVRMVADECLNKVIKALMDSNLPRLQLELYKEIKKNGAPRSLRAALWRFAELAHLVRPQKCRPYLVNLLPCLTRTSKRPEESVQETLAAAVPKIMASFGNFANDNEIKVLLKAFIANLKSSSPTIRRTAAGSAVSICQHSRRTQYFYS…	ATGGAACAGAAACTGATCTCTGAAGAAGACCTGGTCTTCACACTCGAAGATTTCGTTGGGGACTGGCGACAGACAGCCGGCTACAACCTGGACCAAGTCCTTGAACAGGGAGGTGTGTCCAGTTTGTTTCAGAATCTCGGGGTGTCCGTAACTCCGATCCAAAGGATTGTCCTGAGCGGTGAAAATGGGCTGAAGATCGACATCCATGTCATCATCCCGTATGAAGGTCTGAGCGGCGACCAAATGGGCCAGATCGAAAAAATTTTTAAGGTGGTGTACCCTGTGGATGATCATCACTTTAAGGTGATCCTGCACTATGGCACACTGGTAATCGACGGGGTTACGCCGAACATGATCGACTATTTCGGACGGCCGTATGAAGGCATCGCCGTGTTCGAC…
194444	pcDNA3.1 HTT81-1643-mCitrine-2xPA	81	1643	pcDNA3.1	MEPLHRPKKELSATKKDRVNHCLTICENIVAQSVRNSPEFQKLLGIAMELFLLCSDDAESDVRMVADECLNKVIKALMDSNLPRLQLELYKEIKKNGAPRSLRAALWRFAELAHLVRPQKCRPYLVNLLPCLTRTSKRPEESVQETLAAAVPKIMASFGNFANDNEIKVLLKAFIANLKSSSPTIRRTAAGSAVSICQHSRRTQYFYSWLLNVLLGLLVPVEDEHSTLLILGVLLTLRYLVPLLQQQVKDTSLKGSFGVTRKEMEVSPSAEQLVQVYELTLHHTQHQDHNVVTGALELLQQLFRTPPPELLQTLTAVGGIGQLTAAKEESGGRSRSGSIVELIAGGGSSCSPVLSRKQKGKVLLGEEEALEDDSESRSDVSSSALTASVKDEISGELAA…	ATGGAGCCGCTGCACCGACCAAAGAAAGAACTTTCAGCTACCAAGAAAGACCGTGTGAATCATTGTCTGACAATATGTGAAAACATAGTGGCACAGTCTGTCAGAAATTCTCCAGAATTTCAGAAACTTCTGGGCATCGCTATGGAACTTTTTCTGCTGTGCAGTGATGACGCAGAGTCAGATGTCAGGATGGTGGCTGACGAATGCCTCAACAAAGTTATCAAAGCTTTGATGGATTCTAATCTTCCAAGGTTACAGCTCGAGCTCTATAAGGAAATTAAAAAGAATGGTGCCCCTCGGAGTTTGCGTGCTGCCCTGTGGAGGTTTGCTGAGCTGGCTCACCTGGTTCGGCCTCAGAAATGCAGGCCTTACCTGGTGAACCTTCTGCCGTGCCTGACT…
194445	pcDNA3.1 HTT81-1643-NL	81	1643	pcDNA3.1	MEPLHRPKKELSATKKDRVNHCLTICENIVAQSVRNSPEFQKLLGIAMELFLLCSDDAESDVRMVADECLNKVIKALMDSNLPRLQLELYKEIKKNGAPRSLRAALWRFAELAHLVRPQKCRPYLVNLLPCLTRTSKRPEESVQETLAAAVPKIMASFGNFANDNEIKVLLKAFIANLKSSSPTIRRTAAGSAVSICQHSRRTQYFYSWLLNVLLGLLVPVEDEHSTLLILGVLLTLRYLVPLLQQQVKDTSLKGSFGVTRKEMEVSPSAEQLVQVYELTLHHTQHQDHNVVTGALELLQQLFRTPPPELLQTLTAVGGIGQLTAAKEESGGRSRSGSIVELIAGGGSSCSPVLSRKQKGKVLLGEEEALEDDSESRSDVSSSALTASVKDEISGELAA…	ATGGAGCCGCTGCACCGACCAAAGAAAGAACTTTCAGCTACCAAGAAAGACCGTGTGAATCATTGTCTGACAATATGTGAAAACATAGTGGCACAGTCTGTCAGAAATTCTCCAGAATTTCAGAAACTTCTGGGCATCGCTATGGAACTTTTTCTGCTGTGCAGTGATGACGCAGAGTCAGATGTCAGGATGGTGGCTGACGAATGCCTCAACAAAGTTATCAAAGCTTTGATGGATTCTAATCTTCCAAGGTTACAGCTCGAGCTCTATAAGGAAATTAAAAAGAATGGTGCCCCTCGGAGTTTGCGTGCTGCCCTGTGGAGGTTTGCTGAGCTGGCTCACCTGGTTCGGCCTCAGAAATGCAGGCCTTACCTGGTGAACCTTCTGCCGTGCCTGACT…
194446	pcDNA3.1 2xPA-mCitrine-HTT2088-3144	2088	3144	pcDNA3.1	MVDNKFNKEQQNAFYEILHLPNLNEEQRNAFIQSLKDDPSQSANLLAEAKKLNDAQAPKVDNKFNKEQQNAFYEILHLPNLNEEQRNAFIQSLKDDPSQSANLLAEAKKLNGAQAPKVDANSEFGSGSVSKGEELFTGVVPILVELDGDVNGHKFSVSGEGEGDATYGKLTLKFICTTGKLPVPWPTLVTTFGYGLMCFARYPDHMKQHDFFKSAMPEGYVQERTIFFKDDGNYKTRAEVKFEGDTLVNRIELKGIDFKEDGNILGHKLEYNYNSHNVYIMADKQKNGIKVNFKIRHNIEDGSVQLADHYQQNTPIGDGPVLLPDNHYLSYQSKLSKDPNEKRDHMVLLEFVTAAGKLTSLYKKVGMLETVSPDKDWYVHLVKSQCWTRSDSALLEGAE…	ATGGTGGACAACAAATTCAACAAAGAACAACAAAACGCGTTCTATGAGATCTTACATTTACCTAACTTAAACGAAGAACAACGAAACGCCTTCATCCAAAGTTTAAAAGATGACCCAAGCCAAAGCGCTAACCTTTTAGCAGAAGCTAAAAAGCTAAATGATGCTCAGGCGCCGAAAGTAGACAACAAATTCAACAAAGAACAACAAAACGCGTTCTATGAGATCTTACATTTACCTAACTTAAACGAAGAACAACGAAACGCCTTCATCCAAAGTTTAAAAGATGACCCAAGCCAAAGCGCTAACCTTTTAGCAGAAGCTAAAAAGCTAAATGGTGCTCAGGCGCCGAAAGTAGACGCGAACTCGGAATTCGGCTCGGGCTCGGTATCGAAAGGTGAA…
194447	pcDNA3.1 NL-HTT2088-3144	2088	3144	pcDNA3.1	MEQKLISEEDLVFTLEDFVGDWRQTAGYNLDQVLEQGGVSSLFQNLGVSVTPIQRIVLSGENGLKIDIHVIIPYEGLSGDQMGQIEKIFKVVYPVDDHHFKVILHYGTLVIDGVTPNMIDYFGRPYEGIAVFDGKKITVTGTLWNGNKIIDERLINPDGSLLFRVTINGVTGWRLCERILAKLTSLYKKVGMLETVSPDKDWYVHLVKSQCWTRSDSALLEGAELVNRIPAEDMNAFMMNSEFNLSLLAPCLSLGMSEISGGQKSALFEAAREVTLARVSGTVQQLPAVHHVFQPELPAEPAAYWSKLNDLFGDAALYQSLPTLARALAQYLVVVSKLPSHLHLPPEKEKDIVKFVVATLEALSWHLIHEQIPLSLDLQAGLDCCCLALQLPGLWSVVS…	ATGGAACAGAAACTGATCTCTGAAGAAGACCTGGTCTTCACACTCGAAGATTTCGTTGGGGACTGGCGACAGACAGCCGGCTACAACCTGGACCAAGTCCTTGAACAGGGAGGTGTGTCCAGTTTGTTTCAGAATCTCGGGGTGTCCGTAACTCCGATCCAAAGGATTGTCCTGAGCGGTGAAAATGGGCTGAAGATCGACATCCATGTCATCATCCCGTATGAAGGTCTGAGCGGCGACCAAATGGGCCAGATCGAAAAAATTTTTAAGGTGGTGTACCCTGTGGATGATCATCACTTTAAGGTGATCCTGCACTATGGCACACTGGTAATCGACGGGGTTACGCCGAACATGATCGACTATTTCGGACGGCCGTATGAAGGCATCGCCGTGTTCGAC…
194448	pcDNA3.1 HTT2088-3144-mCitrine-2xPA	2088	3144	pcDNA3.1	MLETVSPDKDWYVHLVKSQCWTRSDSALLEGAELVNRIPAEDMNAFMMNSEFNLSLLAPCLSLGMSEISGGQKSALFEAAREVTLARVSGTVQQLPAVHHVFQPELPAEPAAYWSKLNDLFGDAALYQSLPTLARALAQYLVVVSKLPSHLHLPPEKEKDIVKFVVATLEALSWHLIHEQIPLSLDLQAGLDCCCLALQLPGLWSVVSSTEFVTHACSLIHCVHFILEAVAVQPGEQLLSPERRTNTPKAISEEEEEVDPNTQNPKYITAACEMVAEMVESLQSVLALGHKRNSGVPAFLTPLLRNIIISLARLPLVNSYTRVPPLVWKLGWSPKPGGDFGTAFPEIPVEFLQEKEVFKEFIYRINTLGWTSRTQFEETWATLLGVLVTQPLVMEQEES…	ATGCTGGAAACAGTGAGTCCGGACAAAGACTGGTACGTTCATCTTGTCAAATCCCAGTGTTGGACCAGGTCAGATTCTGCACTGCTGGAAGGTGCAGAGCTGGTGAATCGGATTCCTGCTGAAGATATGAATGCCTTCATGATGAACTCGGAGTTCAACCTAAGCCTGCTAGCTCCATGCTTAAGCCTAGGGATGAGTGAAATTTCTGGTGGCCAGAAGAGTGCCCTTTTTGAAGCAGCCCGTGAGGTGACTCTGGCCCGTGTGAGCGGCACCGTGCAGCAGCTCCCTGCTGTCCATCATGTCTTCCAGCCCGAGCTGCCTGCAGAACCGGCGGCCTACTGGAGCAAGTTGAATGATCTGTTTGGGGATGCTGCACTGTATCAGTCCCTGCCCACTCTG…
194449	pcDNA3.1 HTT2088-3144-NL	2088	3144	pcDNA3.1	MLETVSPDKDWYVHLVKSQCWTRSDSALLEGAELVNRIPAEDMNAFMMNSEFNLSLLAPCLSLGMSEISGGQKSALFEAAREVTLARVSGTVQQLPAVHHVFQPELPAEPAAYWSKLNDLFGDAALYQSLPTLARALAQYLVVVSKLPSHLHLPPEKEKDIVKFVVATLEALSWHLIHEQIPLSLDLQAGLDCCCLALQLPGLWSVVSSTEFVTHACSLIHCVHFILEAVAVQPGEQLLSPERRTNTPKAISEEEEEVDPNTQNPKYITAACEMVAEMVESLQSVLALGHKRNSGVPAFLTPLLRNIIISLARLPLVNSYTRVPPLVWKLGWSPKPGGDFGTAFPEIPVEFLQEKEVFKEFIYRINTLGWTSRTQFEETWATLLGVLVTQPLVMEQEES…	ATGCTGGAAACAGTGAGTCCGGACAAAGACTGGTACGTTCATCTTGTCAAATCCCAGTGTTGGACCAGGTCAGATTCTGCACTGCTGGAAGGTGCAGAGCTGGTGAATCGGATTCCTGCTGAAGATATGAATGCCTTCATGATGAACTCGGAGTTCAACCTAAGCCTGCTAGCTCCATGCTTAAGCCTAGGGATGAGTGAAATTTCTGGTGGCCAGAAGAGTGCCCTTTTTGAAGCAGCCCGTGAGGTGACTCTGGCCCGTGTGAGCGGCACCGTGCAGCAGCTCCCTGCTGTCCATCATGTCTTCCAGCCCGAGCTGCCTGCAGAACCGGCGGCCTACTGGAGCAAGTTGAATGATCTGTTTGGGGATGCTGCACTGTATCAGTCCCTGCCCACTCTG…
194450	pDEST_HTT 2088-3144-FLAG	2088	3144	pDEST	MLETVSPDKDWYVHLVKSQCWTRSDSALLEGAELVNRIPAEDMNAFMMNSEFNLSLLAPCLSLGMSEISGGQKSALFEAAREVTLARVSGTVQQLPAVHHVFQPELPAEPAAYWSKLNDLFGDAALYQSLPTLARALAQYLVVVSKLPSHLHLPPEKEKDIVKFVVATLEALSWHLIHEQIPLSLDLQAGLDCCCLALQLPGLWSVVSSTEFVTHACSLIHCVHFILEAVAVQPGEQLLSPERRTNTPKAISEEEEEVDPNTQNPKYITAACEMVAEMVESLQSVLALGHKRNSGVPAFLTPLLRNIIISLARLPLVNSYTRVPPLVWKLGWSPKPGGDFGTAFPEIPVEFLQEKEVFKEFIYRINTLGWTSRTQFEETWATLLGVLVTQPLVMEQEES…	ATGCTGGAAACAGTGAGTCCGGACAAAGACTGGTACGTTCATCTTGTCAAATCCCAGTGTTGGACCAGGTCAGATTCTGCACTGCTGGAAGGTGCAGAGCTGGTGAATCGGATTCCTGCTGAAGATATGAATGCCTTCATGATGAACTCGGAGTTCAACCTAAGCCTGCTAGCTCCATGCTTAAGCCTAGGGATGAGTGAAATTTCTGGTGGCCAGAAGAGTGCCCTTTTTGAAGCAGCCCGTGAGGTGACTCTGGCCCGTGTGAGCGGCACCGTGCAGCAGCTCCCTGCTGTCCATCATGTCTTCCAGCCCGAGCTGCCTGCAGAACCGGCGGCCTACTGGAGCAAGTTGAATGATCTGTTTGGGGATGCTGCACTGTATCAGTCCCTGCCCACTCTG…
194451	pDEST_HTT 81-1643-FLAG	81	1643	pDEST	MEPLHRPKKELSATKKDRVNHCLTICENIVAQSVRNSPEFQKLLGIAMELFLLCSDDAESDVRMVADECLNKVIKALMDSNLPRLQLELYKEIKKNGAPRSLRAALWRFAELAHLVRPQKCRPYLVNLLPCLTRTSKRPEESVQETLAAAVPKIMASFGNFANDNEIKVLLKAFIANLKSSSPTIRRTAAGSAVSICQHSRRTQYFYSWLLNVLLGLLVPVEDEHSTLLILGVLLTLRYLVPLLQQQVKDTSLKGSFGVTRKEMEVSPSAEQLVQVYELTLHHTQHQDHNVVTGALELLQQLFRTPPPELLQTLTAVGGIGQLTAAKEESGGRSRSGSIVELIAGGGSSCSPVLSRKQKGKVLLGEEEALEDDSESRSDVSSSALTASVKDEISGELAA…	ATGGAGCCGCTGCACCGACCAAAGAAAGAACTTTCAGCTACCAAGAAAGACCGTGTGAATCATTGTCTGACAATATGTGAAAACATAGTGGCACAGTCTGTCAGAAATTCTCCAGAATTTCAGAAACTTCTGGGCATCGCTATGGAACTTTTTCTGCTGTGCAGTGATGACGCAGAGTCAGATGTCAGGATGGTGGCTGACGAATGCCTCAACAAAGTTATCAAAGCTTTGATGGATTCTAATCTTCCAAGGTTACAGCTCGAGCTCTATAAGGAAATTAAAAAGAATGGTGCCCCTCGGAGTTTGCGTGCTGCCCTGTGGAGGTTTGCTGAGCTGGCTCACCTGGTTCGGCCTCAGAAATGCAGGCCTTACCTGGTGAACCTTCTGCCGTGCCTGACT…
194452	pDEST_HTTQ23-FLAG	1	3144	pDEST	MATLEKLMKAFESLKSFQQQQQQQQQQQQQQQQQQQQQQQPPPPPPPPPPPQLPQPPPQAQPLLPQPQPPPPPPPPPPGPAVAEEPLHRPKKELSATKKDRVNHCLTICENIVAQSVRNSPEFQKLLGIAMELFLLCSDDAESDVRMVADECLNKVIKALMDSNLPRLQLELYKEIKKNGAPRSLRAALWRFAELAHLVRPQKCRPYLVNLLPCLTRTSKRPEESVQETLAAAVPKIMASFGNFANDNEIKVLLKAFIANLKSSSPTIRRTAAGSAVSICQHSRRTQYFYSWLLNVLLGLLVPVEDEHSTLLILGVLLTLRYLVPLLQQQVKDTSLKGSFGVTRKEMEVSPSAEQLVQVYELTLHHTQHQDHNVVTGALELLQQLFRTPPPELLQTLTA…	ATGGCGACCCTGGAAAAGCTGATGAAGGCCTTCGAGTCCCTCAAGTCCTTCCAGCAGCAGCAGCAGCAGCAGCAGCAGCAGCAGCAGCAGCAGCAGCAGCAGCAGCAGCAGCAGCAACAGCCGCCACCGCCGCCGCCGCCGCCGCCGCCTCCTCAGCTTCCTCAGCCGCCGCCGCAGGCACAGCCGCTGCTGCCTCAGCCGCAGCCGCCCCCGCCGCCGCCCCCGCCGCCACCCGGCCCGGCTGTGGCTGAGGAGCCGCTGCACCGACCAAAGAAAGAACTTTCAGCTACCAAGAAAGACCGTGTGAATCATTGTCTGACAATATGTGAAAACATAGTGGCACAGTCTGTCAGAAATTCTCCAGAATTTCAGAAACTTCTGGGCATCGCTATGGAACTT…
